# Genomic diversity of the African malaria vector *Anopheles funestus*

**DOI:** 10.1101/2024.12.14.628470

**Authors:** Marilou Boddé, Joachim Nwezeobi, Petra Korlević, Alex Makunin, Ousman Akone-Ella, Sonia Barasa, Mahamat Gadji, Lee Hart, Emmanuel W. Kaindoa, Katie Love, Eric R. Lucas, Ibra Lujumba, Mara Máquina, Sanjay Nagi, Joel O. Odero, Brian Polo, Claire Sangbakembi, Samuel Dadzie, Lizette L. Koekemoer, Dominic Kwiatkowski, Erica McAlister, Eric Ochomo, Fredros Okumu, Krijn Paaijmans, David P. Tchouassi, Charles S. Wondji, Diego Ayala, Richard Durbin, Alistair Miles, Mara K. N. Lawniczak

**Author notes:** These authors contributed equally (Marilou Boddé, Joachim Nwezeobi).

## Abstract

*Anopheles funestus* s.s. is a formidable human malaria vector across sub-Saharan Africa. To understand how the species is evolving, especially in response to malaria vector control, we sequenced 656 modern specimens (collected 2014-2018) and 45 historic specimens (collected 1927-1967) from 16 African countries. We find high levels of genetic variation with clear and stable continental patterns. Six segregating inversions might be involved in adaptation of local ecotypes. Strong recent signals of selection centred on canonical insecticide resistance genes are shared by multiple populations. A promising gene drive target in *An. gambiae* is highly conserved in *An. funestus*. This work represents a significant advance in our understanding of the genetic diversity and population structure of *An. funestus* and will enable smarter targeted malaria control.
