## Supplementary Table 2 for "Genomic diversity of the African malaria vector *Anopheles funestus*"

### Sheet: Site Filters
Site type	static-cutoff Number (funestus)	static-cutoff Percent (funestus)	decision-tree Number (funestus)	decision-tree Percent (funestus)	decision-tree Number (gam/col)	decision-tree Percent (gam/col)
Variant sites including singletons	73010767	0.4496	48402251	0.4218	71178788	0.4374
Variant sites excluding singletons	49110392	30.24	31464784	0.2742	46938297	0.2885
Multiallelic variant sites including singletons	18571272	0.1144	11208864	0.0977	16017557	0.0984
Multiallelic variant sites excluding singletons	8497197	0.0523	4767849	0.0415	6556325	0.0403
Singleton sites	32650506	0.2011	22339494	0.1947	32003814	0.1967

### Sheet: Genomic Coordinates
Chromosome	Feature	Left breakpoint	Right breakpoint
Centromeres
2RL	centromere	57114943	57604655
3RL	centromere	44752159	45028052
X	centromere	22252497	end of chromosome, centromere not spanned
Inversions
2RL	2Rt	18120000	29460000
2RL	2Ra	25458000	29454000
		34940000	39360000
2RL	2Rh	29517507	39362207
3RL	3Ra	2219305	12234590
3RL	3Rb	21361107	34095918
3RL	3La	57224763	76882000
Heterochromatin
2RL	pericentric	56780000	58190000
3RL	pericentric	44390000	45395000
3RL	intercalary 1	46730000	47550000
3RL	intercalary 2	48920000	50790000
3RL	intercalary 3	51904000	52750000
X	pericentric	17160000	end of chromosome, centromere not spanned

### Sheet: Gene Drive Targets
	Anopheles funestus			Anopheles gambiae & coluzzii
Number of Cas9 Targets	decision-tree (dt)	static-cutoff (sc)	no site filter	decision-tree (dt)	no site filter
reference	466735	2036020	2349313	1373342	2718188
reference non overlapping	190276	633434	727290	462390	742193
variation	5158	17846	30459	19005	183305
variation non overlapping	3515	11218	15853	11716	62845
Number of genes	decision-tree (dt)	static-cutoff (sc)	no site filter	decision-tree (dt)	no site filter
reference	10269	10525	11086	11552	12356
variation	1869	3692	3927	2799	5910

### Sheet: Nucleotide Diversity
Geographic cohort	Autosomes	X	Ratio (X:autosomes)
GH-N	0.015	0.013	0.914
BJ	0.016	0.015	0.915
GH-A	0.017	0.016	0.941
NG	0.017	0.016	0.925
CM	0.017	0.016	0.909
CF	0.017	0.016	0.895
CD-H	0.017	0.015	0.886
UG	0.017	0.016	0.911
KE-W	0.017	0.016	0.916
KE-N	0.017	0.016	0.908
GA	0.015	0.011	0.733
CD-K	0.015	0.011	0.733
TZ	0.015	0.009	0.574
MZ-C	0.015	0.009	0.563
ZM	0.016	0.009	0.572
MW	0.015	0.009	0.572
MZ-M	0.015	0.008	0.531

### Sheet: Inversion associations
Inversion pair	Equatorial	Central	Southeastern	South Mozambique
2Ra - 2Rh	-0.508	-0.388	-0.065
2Ra - 2Rt	-0.085
2Ra - 3Ra	0.078	0.074	-0.026	-0.066
2Ra - 3Rb	0.084	-0.03	-0.081	-0.029
2Ra - 3La	-0.02	0.002	-0.068	0.062
2Rh - 2Rt	-0.011
2Rh - 3Ra	0.198	-0.073	0.026
2Rh - 3Rb	0.141	-0.157	0.041
2Rh - 3La	0.362	-0.012	0.115
2Rt - 3Ra	0.026
2Rt - 3Rb	0.014
2Rt - 3La	0.084
3Ra - 3Rb	0.553	0.163	0.456	0.378
3Ra - 3La	0.436	0.103	0.211	0.1
3Rb - 3La	0.329	0.016	0.371	0.107

### Sheet: H12 Calibration
Geographic cohort	2RL	3RL	X
GH-N (removed)	4000	4000	4000
BJ	3000	4000	3000
GH-A	2000	2000	1000
NG	1000	4000	1000
CM	1000	2000	1000
CF	1000	2000	1000
CD-H	1000	1000	1000
UG	2000	2000	1000
KE-W	2000	3000	1000
KE-N	1000	3000	1000
GA	4000	4000	4000
CD-K	4000	4000	4000
TZ	4000	4000	4000
MZ-C	4000	4000	4000
ZM	4000	3000	4000
MW	4000	4000	4000
MZ-M	4000	4000	4000
