## Supplementary Table 4 for "Genomic diversity of the African malaria vector *Anopheles funestus*"

### Sheet: VerbatimLabels for historic sam
Specimen ID	Archive	Family	Species (in archive)	Species (post sequencing)	Year	Country	Verbatim label (1st)	Verbatim label (2nd)	Verbatim label (3rd)	Notes
IRDFR2418	IRD Montpellier, FR	Culicidae	Anopheles funestus	Anopheles leesoni	1973	Republic of the Congo	1, id_2418, 738-1			stored in liquid (likely ethanol), mostly just mush (no morphology left)
IRDFR2420	IRD Montpellier, FR	Culicidae	Anopheles funestus	Anopheles leesoni	1973	Republic of the Congo	3, id_2420, 738-3			stored in liquid (likely ethanol), mostly just mush (no morphology left)
IRDFR2423	IRD Montpellier, FR	Culicidae	Anopheles funestus	Anopheles leesoni	1973	Republic of the Congo	6, id_2423, 738-6			stored in liquid (likely ethanol), mostly just mush (no morphology left)
IRDFR2426	IRD Montpellier, FR	Culicidae	Anopheles funestus	Anopheles leesoni	1973	Republic of the Congo	9, id_2426, 738-9			stored in liquid (likely ethanol), mostly just mush (no morphology left)
IRDFR2428	IRD Montpellier, FR	Culicidae	Anopheles funestus	Anopheles leesoni	1973	Republic of the Congo	11, id_2428, 738-11			stored in liquid (likely ethanol), mostly just mush (no morphology left)
IRDFR2431	IRD Montpellier, FR	Culicidae	Anopheles funestus	Anopheles leesoni	1973	Republic of the Congo	14, id_2431, 738-14			stored in liquid (likely ethanol), mostly just mush (no morphology left)
IRDFR2435	IRD Montpellier, FR	Culicidae	Anopheles funestus	Anopheles leesoni	1973	Republic of the Congo	18, id_2435, 738-18			stored in liquid (likely ethanol), mostly just mush (no morphology left)
IRDFR2436	IRD Montpellier, FR	Culicidae	Anopheles funestus	Anopheles leesoni	1973	Republic of the Congo	19, id_2436, 738-19			stored in liquid (likely ethanol), mostly just mush (no morphology left)
IRDFR2438	IRD Montpellier, FR	Culicidae	Anopheles funestus	Anopheles leesoni	1973	Republic of the Congo	21, id_2438, 738-21			stored in liquid (likely ethanol), mostly just mush (no morphology left)
IRDFR2441	IRD Montpellier, FR	Culicidae	Anopheles funestus	Anopheles leesoni	1973	Republic of the Congo	24, id_2441, 738-24			stored in liquid (likely ethanol), mostly just mush (no morphology left)
IRDFR2442	IRD Montpellier, FR	Culicidae	Anopheles funestus	Anopheles leesoni	1973	Republic of the Congo	25, id_2442, 738-25			stored in liquid (likely ethanol), mostly just mush (no morphology left)
IRDFR2447	IRD Montpellier, FR	Culicidae	Anopheles funestus	Anopheles leesoni	1973	Republic of the Congo	30, id_2447, 738-30			stored in liquid (likely ethanol), mostly just mush (no morphology left)
IRDFR2449	IRD Montpellier, FR	Culicidae	Anopheles funestus	Anopheles leesoni	1973	Republic of the Congo	32, id_2449, 738-32			stored in liquid (likely ethanol), mostly just mush (no morphology left)
IRDFR2453	IRD Montpellier, FR	Culicidae	Anopheles funestus	Anopheles leesoni	1973	Republic of the Congo	36, id_2453, 738-36			stored in liquid (likely ethanol), mostly just mush (no morphology left)
IRDFR2455	IRD Montpellier, FR	Culicidae	Anopheles funestus	Anopheles leesoni	1973	Republic of the Congo	38, id_2455, 738-38			stored in liquid (likely ethanol), mostly just mush (no morphology left)
IRDFR2460	IRD Montpellier, FR	Culicidae	Anopheles funestus	Anopheles leesoni	1973	Republic of the Congo	43, id_2460, 738-43			stored in liquid (likely ethanol), mostly just mush (no morphology left)
IRDFR2484	IRD Montpellier, FR	Culicidae	Anopheles funestus	Anopheles leesoni	1973	Republic of the Congo	67, id_2484, 738-67			stored in liquid (likely ethanol), mostly just mush (no morphology left)
IRDFR2498	IRD Montpellier, FR	Culicidae	Anopheles funestus	Anopheles leesoni	1973	Republic of the Congo	81, id_2498, 738-81			stored in liquid (likely ethanol), mostly just mush (no morphology left)
IRDFR2514	IRD Montpellier, FR	Culicidae	Anopheles funestus	Anopheles leesoni	1973	Republic of the Congo	97, id_2514, 738-97			stored in liquid (likely ethanol), mostly just mush (no morphology left)
IRDFR3306	IRD Montpellier, FR	Culicidae	Anopheles funestus	Anopheles funestus	1967	Benin	KABARE; SS-PREF.DE KOUANDE; DEPARTM.: ATAKORA; DAHOMEY 5-2-1967; Hamon ORSTOM REC	ADU1060/038		received on original pin in tube with silica gel and cotton
IRDFR3309	IRD Montpellier, FR	Culicidae	Anopheles funestus	Anopheles funestus	1967	Benin	BEGOUROU case; SS-PREF DE PARAKOU; DEPARTM.: BORGOU; DAHOMEY 21-2-1967; Hamon ORSTOM REC.	ADU1060/041		received on original pin in tube with silica gel and cotton
IRDFR3312	IRD Montpellier, FR	Culicidae	Anopheles funestus	Anopheles funestus	1967	Benin	BEGOUROU case; SS-PREF DE PARAKOU; DEPARTM.: BORGOU; DAHOMEY 21-2-1967; Hamon ORSTOM REC.	ADU1060/044		received on original pin in tube with silica gel and cotton
IRDFR3315	IRD Montpellier, FR	Culicidae	Anopheles funestus	Anopheles funestus	1967	Benin	BEGOUROU case; SS-PREF DE PARAKOU; DEPARTM.: BORGOU; DAHOMEY 21-2-1967; Hamon ORSTOM REC.	ADU1060/047		received on original pin in tube with silica gel and cotton
IRDFR3317	IRD Montpellier, FR	Culicidae	Anopheles funestus	Anopheles funestus	1967	Benin	BEGOUROU case; SS-PREF DE PARAKOU; DEPARTM.: BORGOU; DAHOMEY 21-2-1967; Hamon ORSTOM REC.	ADU1060/049		received on original pin in tube with silica gel and cotton
IRDFR3323	IRD Montpellier, FR	Culicidae	Anopheles funestus	Anopheles funestus	1967	Benin	KABARE; SS-PREF.DE KOUANDE; DEPARTM.: ATAKORA; DAHOMEY 5-2-1967; Hamon ORSTOM REC	ADU1060/055		received on original pin in tube with silica gel and cotton
IRDFR3328	IRD Montpellier, FR	Culicidae	Anopheles funestus	Anopheles rivulorum Subgroup	1956	Burkina Faso	Anopheles funestus; Brunhes det., 1995	ADU1060/002		received on original pin in tube with silica gel and cotton
IRDFR3331	IRD Montpellier, FR	Culicidae	Anopheles funestus	Anopheles rivulorum Subgroup	1956	Burkina Faso	Anopheles funestus; Brunhes det., 1995	ADU1060/005		received on original pin in tube with silica gel and cotton
IRDFR3333	IRD Montpellier, FR	Culicidae	Anopheles funestus	Anopheles rivulorum Subgroup	1956	Burkina Faso	Anopheles funestus; Brunhes det., 1995	ADU1060/007		received on original pin in tube with silica gel and cotton
IRDFR3336	IRD Montpellier, FR	Culicidae	Anopheles funestus	Anopheles rivulorum Subgroup	1956	Burkina Faso	Anopheles funestus; Brunhes det., 1995	ADU1060/010		received on original pin in tube with silica gel and cotton
IRDFR3338	IRD Montpellier, FR	Culicidae	Anopheles funestus	Anopheles rivulorum Subgroup	1957	Burkina Faso	KORIBA 11.1.57; exp.; CERCLE BOBO-DIOULASSO; HAUTE-VOLTA; J.HAMON ORSTOM REC.	ADU1060/012		received on original pin in tube with silica gel and cotton
IRDFR3340	IRD Montpellier, FR	Culicidae	Anopheles funestus	Anopheles rivulorum Subgroup	1956	Burkina Faso	Anopheles funestus; Brunhes det., 1995	ADU1060/014		received on original pin in tube with silica gel and cotton
IRDFR3343	IRD Montpellier, FR	Culicidae	Anopheles funestus	Anopheles rivulorum Subgroup	1956	Burkina Faso	Anopheles funestus; Brunhes det., 1995	ADU1060/017		received on original pin in tube with silica gel and cotton
IRDFR3356	IRD Montpellier, FR	Culicidae	Anopheles funestus	Anopheles rivulorum Subgroup	1957	Burkina Faso	KORIBA 11.1.57; exp.; CERCLE BOBO-DIOULASSO; HAUTE-VOLTA; J.HAMON ORSTOM REC.	ADU1060/031		received on original pin in tube with silica gel and cotton
IRDFR3361	IRD Montpellier, FR	Culicidae	Anopheles funestus	Anopheles rivulorum Subgroup	1957	Burkina Faso	KORIBA 11.1.57; exp.; CERCLE BOBO-DIOULASSO; HAUTE-VOLTA; J.HAMON ORSTOM REC.	ADU1060/036		received on original pin in tube with silica gel and cotton
IRDFR3393	IRD Montpellier, FR	Culicidae	Anopheles funestus	Anopheles rivulorum Subgroup	1956	Burkina Faso	An. funestus	ADU1060/165		received on original pin in tube with silica gel and cotton
IRDFR3400	IRD Montpellier, FR	Culicidae	Anopheles funestus	Anopheles funestus	1966	Cameroon	CAMEROUN; Campt.Buffle NO12; 24.1.66; A. RICKENBACH ORSTOM	ADU1060/137		received on original pin in tube with silica gel and cotton
IRDFR3406	IRD Montpellier, FR	Culicidae	Anopheles funestus	Anopheles funestus	1966	Cameroon	CAMEROUN; Cpt.Gd.Capitaine; 28.1.66; A.RICKENBACH ORSTOM	ADU1060/143		received on original pin in tube with silica gel and cotton
IRDFR3412	IRD Montpellier, FR	Culicidae	Anopheles funestus	Anopheles funestus	1966	Cameroon	CAMEROUN; Cpt.Gd.Capitaine; 31.1.66; A.RICKENBACH ORSTOM	ADU1060/149		received on original pin in tube with silica gel and cotton
IRDFR3428	IRD Montpellier, FR	Culicidae	Anopheles funestus	Anopheles funestus	1967	Cote d'Ivoire	KOMOE.FErkessedoug.; SS-PREFECT DE KONG; DEPARTMENT DU NORD, COTE D’IVOIRE 22.6.67; J.HAMON & G.PICHON REC.; cases	ADU1060/087		received on original pin in tube with silica gel and cotton
IRDFR3462	IRD Montpellier, FR	Culicidae	Anopheles funestus	Anopheles funestus	1957	Togo	Rep. du Togo; Pagouda 11-7-57; Rec. ADAM	ADU1060/076		received on original pin in tube with silica gel and cotton
IRDFR3464	IRD Montpellier, FR	Culicidae	Anopheles funestus	Anopheles funestus	1957	Togo	Rep. du Togo; Pagouda 9-7-57; Rec. ADAM	ADU1060/078		received on original pin in tube with silica gel and cotton
IRDFR781	IRD Montpellier, FR	Culicidae	Anopheles funestus	Anopheles funestus	1963	Burkina Faso	KOUMBIA; CERCLE DE HOUNDE; HAUTE-VOLTA 3.1.1963; J.HAMON ORSTOM REC.	ADU304/056		received on original pin in tube with silica gel and cotton
IRDFR782	IRD Montpellier, FR	Culicidae	Anopheles funestus	Anopheles funestus	1963	Burkina Faso	KOUMBIA; CERCLE DE HOUNDE; HAUTE-VOLTA 3.1.1963; J.HAMON ORSTOM REC.	ADU304/057		received on original pin in tube with silica gel and cotton
IRDFR785	IRD Montpellier, FR	Culicidae	Anopheles funestus	Anopheles funestus	1963	Burkina Faso	Camp Peulh; KOUMBIA; CERCLE DE HOUNDE; HAUTE-VOLTA XII.1963; J.HAMON ORSTOM REC.	ADU304/070		received on original pin in tube with silica gel and cotton
IRDFR789	IRD Montpellier, FR	Culicidae	Anopheles funestus	Anopheles funestus	1963	Burkina Faso	Camp Peulh; KOUMBIA; CERCLE DE HOUNDE; HAUTE-VOLTA XII.1963; J.HAMON ORSTOM REC.	ADU304/074		received on original pin in tube with silica gel and cotton
IRDFR793	IRD Montpellier, FR	Culicidae	Anopheles funestus	Anopheles funestus	1963	Burkina Faso	Camp Peulh; KOUMBIA; CERCLE DE HOUNDE; HAUTE-VOLTA XII.1963; J.HAMON ORSTOM REC.	ADU304/078		received on original pin in tube with silica gel and cotton
IRDFR798	IRD Montpellier, FR	Culicidae	Anopheles funestus	Anopheles funestus	1964	Burkina Faso	KOU-BAMA; C. BOBO-DIOULASSO; HAUTE-VOLTA Jauvier 8(?).1964; J.HAMON ORSTOM REC.	ADU304/064		received on original pin in tube with silica gel and cotton
NHMUK010397513	NHM London, UK	Culicidae	Anopheles gambiae	Anopheles funestus	1933	Nigeria	GADAU, N. NIGERIA; 8.1933.; BUXTON & LEWIS	BMNH(E) 1996-85; Ex London School; of Hygiene &; Tropical Medicine
NHMUK010633485	NHM London, UK	Culicidae	Anopheles gambiae	Anopheles funestus	1927	Kenya	KISUMA.; KENYA COLONY.; P.C. GARNHAM 8.1927.	BMNH(E) 1996-85; Ex London School; of Hygiene &; Tropical Medicine
NHMUK013655437	NHM London, UK	Culicidae	Anopheles funestus	Anopheles funestus	1936	Uganda	MBALE, UGANDA. II, H.S.LEESON 15.5.36	1573 II	BMNH(E)1996-85, Ex London School, of Hygiene &, Tropical Medicine
NHMUK013655438	NHM London, UK	Culicidae	Anopheles funestus	Anopheles funestus	1936	Uganda	SOROTI, UGANDA I, H.S.LEESON 12.5.36	1295	BMNH(E)1996-85, Ex London School, of Hygiene &, Tropical Medicine
NHMUK013655439	NHM London, UK	Culicidae	Anopheles funestus	Anopheles funestus	1936	Uganda	PAKWACH, UGANDA I, H.S. LEESON. 2.5.36	957	BMNH(E)1996-85, Ex London School, of Hygiene &, Tropical Medicine
NHMUK013655440	NHM London, UK	Culicidae	Anopheles funestus	Anopheles rivulorum	1936	Uganda	PAKWACH, UGANDA I, H.S. LEESON. 2.5.36	987	BMNH(E)1996-85, Ex London School, of Hygiene &, Tropical Medicine
NHMUK013655441	NHM London, UK	Culicidae	Anopheles funestus	Anopheles funestus	1934	Kenya	KISUMU 3700 FT., KENYA, C.B.STYMES	BMNH(E)1996-85, Ex London School, of Hygiene &, Tropical Medicine
NHMUK013655442	NHM London, UK	Culicidae	Anopheles funestus	Anopheles funestus	1934	Kenya	KISUMU 3700 FT., KENYA, C.B.STYMES	BMNH(E)1996-85, Ex London School, of Hygiene &, Tropical Medicine
NHMUK013655443	NHM London, UK	Culicidae	Anopheles funestus	Anopheles funestus	1934	Kenya	KISUMU 3700 FT., KENYA, C.B.STYMES	BMNH(E)1996-85, Ex London School, of Hygiene &, Tropical Medicine
NHMUK013655444	NHM London, UK	Culicidae	Anopheles funestus	Anopheles funestus	1934	Kenya	KISUMU 3700 FT., KENYA, C.B.STYMES	BMNH(E)1996-85, Ex London School, of Hygiene &, Tropical Medicine
NHMUK014063467	NHM London, UK	Culicidae	Anopheles funestus	Anopheles funestus	1936	Tanzania	Dar es salaam, Tanganyika Ia, H.S. Leeson., 28/08/1936	Bred 1268	BMNH(E)1996-85, Ex London School, of Hygiene &, Tropical Medicine
NHMUK014063479	NHM London, UK	Culicidae	Anopheles funestus	Anopheles funestus	1936	Tanzania	Dar es salaam, Tanganyika II, H.S. Leeson., 28/08/1936	2823	BMNH(E)1996-85, Ex London School, of Hygiene &, Tropical Medicine
NHMUK014063484	NHM London, UK	Culicidae	Anopheles funestus	Anopheles funestus	1936	Tanzania	Dar es salaam, Tanganyika II, H.S. Leeson., 28/08/1936	2814	BMNH(E)1996-85, Ex London School, of Hygiene &, Tropical Medicine
NHMUK014063488	NHM London, UK	Culicidae	Anopheles funestus	Anopheles funestus	1936	Tanzania	Dar es salaam, Tanganyika II, H.S. Leeson., 28/08/1936	2799	BMNH(E)1996-85, Ex London School, of Hygiene &, Tropical Medicine
NHMUK014063492	NHM London, UK	Culicidae	Anopheles funestus	Anopheles funestus	1936	Tanzania	Dar es salaam, Tanganyika II, H.S. Leeson., 28/08/1936	2771	BMNH(E)1996-85, Ex London School, of Hygiene &, Tropical Medicine
NHMUK014063517	NHM London, UK	Culicidae	Anopheles funestus	Anopheles funestus	1936	Tanzania	Dar es salaam, Tanganyika Ia, H.S. Leeson., 28/08/1936	2745	BMNH(E)1996-85, Ex London School, of Hygiene &, Tropical Medicine
NHMUK014063519	NHM London, UK	Culicidae	Anopheles funestus	Anopheles funestus	1936	Tanzania	Dar es salaam, Tanganyika Ia, H.S. Leeson., 28/08/1936	2824	BMNH(E)1996-85, Ex London School, of Hygiene &, Tropical Medicine
NHMUK014063523	NHM London, UK	Culicidae	Anopheles funestus	Anopheles funestus	1936	Tanzania	Dar es salaam, Tanganyika II, H.S. Leeson., 28/08/1936	2744	BMNH(E)1996-85, Ex London School, of Hygiene &, Tropical Medicine
NHMUK014063532	NHM London, UK	Culicidae	Anopheles funestus	Anopheles funestus	1936	Tanzania	Dar es salaam, Tanganyika I, H.S. Leeson., 24/08/1936	2617	BMNH(E)1996-85, Ex London School, of Hygiene &, Tropical Medicine
NHMUK014063540	NHM London, UK	Culicidae	Anopheles funestus	Anopheles funestus	1936	Tanzania	Dar es salaam, Tanganyika, H.S. Leeson., 28/08/1936	2731	BMNH(E)1996-85, Ex London School, of Hygiene &, Tropical Medicine
NHMUK014063574	NHM London, UK	Culicidae	Anopheles funestus	Anopheles funestus	1936	Tanzania	Dar es salaam, Tanganyika I, H.S. Leeson., 28/08/1936	2751	BMNH(E)1996-85, Ex London School, of Hygiene &, Tropical Medicine
NHMUK014063579	NHM London, UK	Culicidae	Anopheles funestus	Anopheles funestus	1936	Tanzania	Dar es salaam, Tanganyika I, H.S. Leeson., 28/08/1936	2820	BMNH(E)1996-85, Ex London School, of Hygiene &, Tropical Medicine
NHMUK014063586	NHM London, UK	Culicidae	Anopheles funestus	Anopheles funestus	1936	Tanzania	Dar es salaam, Tanganyika I, H.S. Leeson., 28/08/1936	2746	BMNH(E)1996-85, Ex London School, of Hygiene &, Tropical Medicine
NHMUK014063591	NHM London, UK	Culicidae	Anopheles funestus	Anopheles funestus	1936	Tanzania	Dar es salaam, Tanganyika I, H.S. Leeson., 28/08/1936	2732	BMNH(E)1996-85, Ex London School, of Hygiene &, Tropical Medicine
NHMUK014063600	NHM London, UK	Culicidae	Anopheles funestus	Anopheles funestus	1936	Tanzania	Dar es salaam, Tanganyika I, H.S. Leeson., 28/08/1936	2783	BMNH(E)1996-85, Ex London School, of Hygiene &, Tropical Medicine
NHMUK014063604	NHM London, UK	Culicidae	Anopheles funestus	Anopheles funestus	1936	Tanzania	Dar es salaam, Tanganyika I, H.S. Leeson., 28/08/1936	2809	BMNH(E)1996-85, Ex London School, of Hygiene &, Tropical Medicine
NHMUK014063606	NHM London, UK	Culicidae	Anopheles funestus	Anopheles funestus	1936	Tanzania	Dar es salaam, Tanganyika I, H.S. Leeson., 28/08/1936	2762	BMNH(E)1996-85, Ex London School, of Hygiene &, Tropical Medicine
NHMUK014063609	NHM London, UK	Culicidae	Anopheles funestus	Anopheles funestus	1936	Tanzania	Dar es salaam, Tanganyika I, H.S. Leeson., 28/08/1936	2779	BMNH(E)1996-85, Ex London School, of Hygiene &, Tropical Medicine

### Sheet: SequencingMetadata for historic
Specimen ID	Species (nuclear assessment)	Sex (coverage X/autosomes)	Geographic cohort	Year	Country	ENA IDs (raw FASTQ files)	Mapped to genome	Total No. of reads (Samtools Flagstat)	No. of aligned reads (Samtools Flagstat)	% aligned (Samtools Flagstat)	PCR duplication rate (DeDup)	No. of aligned reads (QualiMap)	Average mapping quality score (QualiMap)	No. of bases at ≧ 1x coverage (2RL, 3RL, X) (Samtools Coverage)	Percentage of covered bases (2RL, 3RL, X) (Samtools Coverage)	Average depth of nuclear coverage (2RL) (Samtools Coverage)	Average depth of nuclear coverage (3RL) (Samtools Coverage)	Average depth of nuclear coverage (X) (Samtools Coverage)	Average depth of mitochondrial coverage (Samtools Coverage)	5' C to T substitution frequency (DamageProfiler)	3' G to A substitution frequency (DamageProfiler)	Average read length in bp (DamageProfiler)
IRDFR3306	Anopheles funestus	female	BJ-B-1967	1967	Benin	ERR13305647, ERR13305685, ERR13305626, ERR13305590, ERR13305608, ERR13305666	AfunGA1	155354250	148294899	95.456	0.23	114066922	23.636	208021322	99.2	34	34.4	33.6	2457	3.98816	3.89971	78.6019
IRDFR3309	Anopheles funestus	female	BJ-A-1967	1967	Benin	ERR13305650, ERR13305593, ERR13305611, ERR13305669, ERR13305629, ERR13305688	AfunGA1	93103564	86966449	93.4083	0.22	67838396	23.1561	207250919	98.8	15.1	15.4	15.8	325	2.87784	2.87844	66.4019
IRDFR3312	Anopheles funestus	female	BJ-A-1967	1967	Benin	ERR13305612, ERR13305670, ERR13305689, ERR13305594, ERR13305630, ERR13305651	AfunGA1	100452223	92165298	91.7504	0.19	74100238	23.3065	207521792	98.9	18	18.3	18.5	177	3.45362	3.43109	73.7382
IRDFR3315	Anopheles funestus	female	BJ-A-1967	1967	Benin	ERR13305596, ERR13305672, ERR13305691, ERR13305614, ERR13305632, ERR13305653	AfunGA1	111029163	103972936	93.6447	0.19	84150806	23.3827	207645243	99	22.1	22.4	21.7	971	3.64576	3.5957	68.3059
IRDFR3317	Anopheles funestus	female	BJ-A-1967	1967	Benin	ERR13305616, ERR13305634, ERR13305693, ERR13305598, ERR13305674, ERR13305655	AfunGA1	111948315	103089694	92.0869	0.18	84270671	23.3566	207712524	99	22	22.3	21.1	1195	3.95586	3.94317	65.7935
IRDFR3323	Anopheles funestus	female	BJ-B-1967	1967	Benin	ERR13305648, ERR13305591, ERR13305609, ERR13305627, ERR13305667, ERR13305686	AfunGA1	137420625	128360225	93.4068	0.2	102926909	23.7472	207897784	99.1	29.7	29.8	28.3	1497	3.75419	3.7003	72.8984
IRDFR3400	Anopheles funestus	female	CM-1966	1966	Cameroon	ERR13305601, ERR13305640, ERR13305583, ERR13305659, ERR13305678, ERR13305619	AfunGA1	96149653	90388420	94.0081	0.19	73356230	23.31	207203154	98.8	18.4	18.3	18.4	931	5.08004	5.04781	69.1127
IRDFR3406	Anopheles funestus	female	CM-1966	1966	Cameroon	ERR13305588, ERR13305606, ERR13305683, ERR13305624, ERR13305664, ERR13305645	AfunGA1	89700739	77113946	85.968	0.22	59933731	22.9358	206509932	98.4	11.9	11.8	12.2	465	5.10341	5.09833	58.3263
IRDFR3412	Anopheles funestus	female	CM-1966	1966	Cameroon	ERR13305649, ERR13305610, ERR13305668, ERR13305592, ERR13305628, ERR13305687	AfunGA1	111891997	100943357	90.215	0.19	81216365	23.309	207289907	98.8	20.5	20.5	20.3	858	5.26225	5.23798	66.3723
IRDFR3428	Anopheles funestus	female	CI-1967	1967	Côte d'Ivoire	ERR13305600, ERR13305582, ERR13305658, ERR13305677, ERR13305618, ERR13305639	AfunGA1	89118303	82533329	92.611	0.19	66421630	23.1098	207220616	98.8	15	15.2	15.3	565	4.31402	4.30038	64.983
IRDFR3462	Anopheles funestus	female	TG-1957	1957	Togo	ERR13305621, ERR13305661, ERR13305585, ERR13305680, ERR13305603, ERR13305642	AfunGA1	90754315	77982823	85.9274	0.19	63336809	23.2754	206884040	98.6	15.1	15.2	14.6	1345	5.59655	5.56081	60.8054
IRDFR3464	Anopheles funestus	female	TG-1957	1957	Togo	ERR13305644, ERR13305682, ERR13305587, ERR13305605, ERR13305623, ERR13305663	AfunGA1	81328790	73625356	90.528	0.17	60653025	23.2194	206711331	98.5	13.6	13.8	13.1	917	5.53788	5.51989	56.64
IRDFR781	Anopheles funestus	female	BF-H-1963	1963	Burkina Faso	ERR13305633, ERR13305654, ERR13305673, ERR13305692, ERR13305615, ERR13305597	AfunGA1	96552090	89191674	92.3767	0.2	71316290	23.2878	207148161	98.7	17.2	17.3	16.6	1333	4.60912	4.60208	62.0813
IRDFR782	Anopheles funestus	female	BF-H-1963	1963	Burkina Faso	ERR13305599, ERR13305694, ERR13305656, ERR13305617, ERR13305635, ERR13305675	AfunGA1	93542906	46470731	49.6785	0.19	37684452	22.894	204808701	97.6	7.7	7.9	7.8	290	4.80234	4.79374	58.315
IRDFR785	Anopheles funestus	female	BF-H-1963	1963	Burkina Faso	ERR13305620, ERR13305660, ERR13305602, ERR13305679, ERR13305584, ERR13305641	AfunGA1	74636777	65651743	87.9617	0.22	50932612	23.1029	206422564	98.4	10.2	10.3	10.9	203	2.90346	2.93818	59.8973
IRDFR789	Anopheles funestus	female	BF-H-1963	1963	Burkina Faso	ERR13305662, ERR13305681, ERR13305586, ERR13305622, ERR13305643, ERR13305604	AfunGA1	74728451	66990596	89.6454	0.24	50698352	22.9867	206335243	98.4	9.7	9.9	10.3	277	3.02158	3.02865	57.8769
IRDFR793	Anopheles funestus	female	BF-H-1963	1963	Burkina Faso	ERR13305589, ERR13305607, ERR13305625, ERR13305646, ERR13305665, ERR13305684	AfunGA1	64003533	57241196	89.4344	0.21	44894313	23.1659	206274175	98.3	9.3	9.4	10	271	2.91007	2.91269	64.8548
IRDFR798	Anopheles funestus	female	BF-H-1964	1964	Burkina Faso	ERR13305671, ERR13305690, ERR13305595, ERR13305613, ERR13305631, ERR13305652	AfunGA1	71678553	66876479	93.3005	0.19	53774001	23.1979	206372778	98.4	12.6	12.5	12.1	1464	4.53219	4.53721	65.898
NHMUK010397513	Anopheles funestus	female	NG-B-1933	1933	Nigeria	ERR13305637, ERR13305638, ERR13305695, ERR13305636, ERR13305657, ERR13305676	AfunGA1	80608205	70262923	87.166	0.26	51760763	22.4736	204390860	97.4	7.5	7.5	7.9	102	3.64981	3.66499	50.5881
NHMUK010633485	Anopheles funestus	female	KE-N-1927	1927	Kenya	ERR4405893, ERR4405917	AfunGA1	14600200	10836562	74.222	0.1	9733960	23.1484	145852884	69.5	1.4	1.4	1.4	43	3.36642	3.43348	44.2355
NHMUK013655437	Anopheles funestus	female	UG-E-1936	1936	Uganda	ERR6110543, ERR13305568, ERR13305554, ERR13305561, ERR13305575	AfunGA1	64165733	58112782	90.5667	0.13	50432624	23.3015	206736667	98.5	11.8	11.9	12.1	489	3.17498	3.16088	67.2733
NHMUK013655438	Anopheles funestus	female	UG-E-1936	1936	Uganda	ERR6110546, ERR13305557, ERR13305564, ERR13305571, ERR13305578	AfunGA1	91886421	80465714	87.5708	0.13	70138963	23.4924	207271366	98.8	17.6	17.6	17.2	1570	4.61895	4.57468	64.5795
NHMUK013655439	Anopheles funestus	female	UG-N-1936	1936	Uganda	ERR6110547, ERR13305558, ERR13305565, ERR13305572, ERR13305579	AfunGA1	105649823	99598016	94.2718	0.12	87272141	23.7722	207450833	98.9	23.7	23.7	22.4	2118	3.33906	3.23106	68.0954
NHMUK013655441	Anopheles funestus	female	KE-N-1934	1934	Kenya	ERR6110544, ERR13305555, ERR13305576, ERR13305562, ERR13305569	AfunGA1	77275614	41265959	53.401	0.13	35991860	23.155	205292911	97.9	7.6	7.6	7.6	314	4.07322	4.03815	60.3696
NHMUK013655442	Anopheles funestus	female	KE-N-1934	1934	Kenya	ERR6110545, ERR13305570, ERR13305563, ERR13305577, ERR13305556	AfunGA1	78539271	68627823	87.3803	0.15	58395994	22.73	207056901	98.7	13.3	13.5	13.7	515	2.49635	2.47319	65.9627
NHMUK013655443	Anopheles funestus	female	KE-N-1934	1934	Kenya	ERR6110548, ERR13305559, ERR13305566, ERR13305573, ERR13305580	AfunGA1	116430798	101632681	87.2902	0.12	89627172	23.689	207595185	99	25.8	25.7	24.4	1196	3.36879	3.26652	69.807
NHMUK013655444	Anopheles funestus	female	KE-N-1934	1934	Kenya	ERR6110550, ERR13305574, ERR13305560, ERR13305567, ERR13305581	AfunGA1	91856021	72930385	79.3964	0.11	64417710	23.4609	206974042	98.7	16.6	16.6	16.3	987	3.54544	3.45213	67.18
NHMUK014063467	Anopheles funestus	female	TZ-D-1936	1936	Tanzania	ERR6099305, ERR13305542, ERR13305488, ERR13305506, ERR13305524	AfunGA1	76258882	72404567	94.9457	0.15	61000149	23.0707	206769714	98.6	13.8	13.9	14.2	3700	3.75711	3.68178	66.1081
NHMUK014063479	Anopheles funestus	female	TZ-D-1936	1936	Tanzania	ERR6099303, ERR13305522, ERR13305540, ERR13305504, ERR13305486	AfunGA1	95096364	89079417	93.6728	0.14	76561283	23.6118	207429140	98.9	19.9	19.8	19.7	2570	3.26312	3.19653	66.3952
NHMUK014063484	Anopheles funestus	female	TZ-D-1936	1936	Tanzania	ERR6099307, ERR13305526, ERR13305508, ERR13305544, ERR13305490	AfunGA1	92053199	87203806	94.732	0.13	75921643	23.6353	207557456	98.9	19.1	19.2	19.1	2882	3.87454	3.78608	67.0781
NHMUK014063488	Anopheles funestus	female	TZ-D-1936	1936	Tanzania	ERR6099304, ERR13305505, ERR13305541, ERR13305523, ERR13305487	AfunGA1	80266877	74521724	92.8424	0.11	66159782	23.5877	207031119	98.7	16	15.9	16.5	1633	3.71191	3.69247	63.9286
NHMUK014063492	Anopheles funestus	female	TZ-D-1936	1936	Tanzania	ERR6099306, ERR13305525, ERR13305489, ERR13305507, ERR13305543	AfunGA1	84188401	79252286	94.1368	0.13	68504690	23.561	207233491	98.8	17.5	17.3	17.7	2887	3.55994	3.44663	66.7033
NHMUK014063517	Anopheles funestus	female	TZ-D-1936	1936	Tanzania	ERR6099299, ERR13305482, ERR13305518, ERR13305536, ERR13305500	AfunGA1	84457535	79231272	93.812	0.11	70648383	23.5377	207077292	98.7	19	18.8	18.6	1467	3.02751	2.9475	68.4003
NHMUK014063519	Anopheles funestus	female	TZ-D-1936	1936	Tanzania	ERR6099300, ERR13305501, ERR13305537, ERR13305519, ERR13305483	AfunGA1	85666318	80937096	94.4795	0.12	70813558	23.6025	207358781	98.8	17.7	17.5	17.7	2130	3.27707	3.17285	66.2354
NHMUK014063523	Anopheles funestus	female	TZ-D-1936	1936	Tanzania	ERR6099301, ERR13305520, ERR13305484, ERR13305502, ERR13305538	AfunGA1	92798809	87903420	94.7247	0.11	77661538	23.2779	207256191	98.8	20.3	20	19.9	2184	3.28516	3.22171	68.3212
NHMUK014063532	Anopheles funestus	female	TZ-D-1936	1936	Tanzania	ERR6099302, ERR13305485, ERR13305503, ERR13305521, ERR13305539	AfunGA1	94078606	85099011	90.4552	0.1	75988126	23.8432	207416957	98.9	21.8	21.8	20.9	1081	2.74845	2.62317	69.3124
NHMUK014063540	Anopheles funestus	female	TZ-D-1936	1936	Tanzania	ERR6099308, ERR13305491, ERR13305509, ERR13305527, ERR13305545	AfunGA1	96021167	91136531	94.913	0.14	78368201	23.5811	207394463	98.9	19.6	19.6	19.8	3343	3.94267	3.84872	68.0725
NHMUK014063574	Anopheles funestus	female	TZ-D-1936	1936	Tanzania	ERR6099309, ERR13305510, ERR13305492, ERR13305528, ERR13305546	AfunGA1	99562694	39641510	39.8156	0.12	34721973	22.0522	202614029	96.6	7.1	7.1	7.6	1262	3.22502	3.19663	61.9417
NHMUK014063579	Anopheles funestus	female	TZ-D-1936	1936	Tanzania	ERR6099311, ERR13305494, ERR13305512, ERR13305548, ERR13305530	AfunGA1	128726520	120343168	93.4875	0.12	105069271	23.6637	207590144	99	28.5	28.4	27.5	1933	3.6176	3.48779	68.2013
NHMUK014063586	Anopheles funestus	female	TZ-D-1936	1936	Tanzania	ERR6099310, ERR13305493, ERR13305547, ERR13305511, ERR13305529	AfunGA1	66301821	62040868	93.5734	0.14	53221479	22.1877	205916698	98.2	10.7	10.8	11.4	1115	3.39243	3.34935	61.5467
NHMUK014063591	Anopheles funestus	female	TZ-D-1936	1936	Tanzania	ERR6099316, ERR13305499, ERR13305517, ERR13305553, ERR13305535	AfunGA1	88820399	83867627	94.4238	0.11	74639476	23.7696	207244919	98.8	19.2	19	19	2431	4.52598	4.39545	66.9237
NHMUK014063600	Anopheles funestus	female	TZ-D-1936	1936	Tanzania	ERR6099312, ERR13305513, ERR13305531, ERR13305495, ERR13305549	AfunGA1	111962576	105745469	94.4472	0.12	92446145	23.5211	207471972	98.9	23.5	23.4	22.8	1640	3.29093	3.23384	66.0536
NHMUK014063604	Anopheles funestus	female	TZ-D-1936	1936	Tanzania	ERR6099313, ERR13305532, ERR13305514, ERR13305496, ERR13305550	AfunGA1	94073598	89152000	94.7684	0.13	76955611	23.6453	207384287	98.9	19.2	19.1	19.2	2930	4.00319	3.9236	66.8304
NHMUK014063606	Anopheles funestus	female	TZ-D-1936	1936	Tanzania	ERR6099314, ERR13305515, ERR13305497, ERR13305533, ERR13305551	AfunGA1	96535081	91703568	94.9951	0.14	78390362	23.5926	207577692	98.9	20.4	20.4	20.4	3394	3.7479	3.61618	68.0187
NHMUK014063609	Anopheles funestus	female	TZ-D-1936	1936	Tanzania	ERR6099315, ERR13305534, ERR13305498, ERR13305516, ERR13305552	AfunGA1	91717898	87207871	95.0827	0.12	76729570	23.6693	207670236	99	19	19	19.4	1682	2.62449	2.57294	67.138

### Sheet: NonSynSNPs
Non-synonymous SNP	Frequency in historic Equatorial (n=27, 1920s-1960s)	Frequency in historic Southeastern (n=18, 1930s)
LOC125763977_t2 (glutathione S-transferase 1-like)
2RL:76,407,282 C>T (L119F)	0	0
2RL:76,407,282 C>G (L119V)	0	0
LOC125769835_t1 (gamma-aminobutyric acid receptor subunit beta)
3RL:13,545,347 T>A (T345S)	0	0
3RL:13,549,227 C>A (A296S)	0.15	0
LOC125764232_t1 (Cytochrome P450)
X:8,449,912 G>A (V327I)	0	0
X:8,450,294 G>C (G454A)	0.24	0.39
LOC125769886_t1 (sodium channel protein para)
3RL:44,116,128 G>A (P1851S)	0	0
3RL:44,125,475 T>A (L975F)	0	0
